# Glucose hypometabolism and hyperphosphorylated Tau synergistically drive neuronal necroptosis

**DOI:** 10.64898/2026.02.01.703076

**Authors:** Xiaoshi Chen, Sixuan Li, Antonia Neubauer, Xiang Li, Wei Mao, Matthias Brendel, Jixuan Liu, Mengmeng Zhang, Chongzhe Yang, Ruisheng Xu, Jianpin Liu, Bin Shan, Junying Yuan, Cong Liu, Jochen Herms, Chengyu Zou

## Abstract

The combination of brain glucose hypometabolism and hyperphosphorylated Tau (p-Tau) pathology is the strongest known clinical predictor of imminent cognitive decline, yet how these factors cooperate to drive dementia remains unknown. Here, we show that glucose hypometabolism synergizes with p-Tau to trigger neuronal loss through necroptosis. Under low-glucose conditions, accumulated p-Tau forms a molecular scaffold that directly recruits the necroptotic kinase RIPK1, while concomitant loss of the necroptosis checkpoint protein A20 removes a critical brake on this death pathway. This dual mechanism thereby precipitates neuronal necroptosis independent of classical TNF/TNFR1 signaling paradigm. Restoring A20 expression with acetyl-L-carnitine as a dietary supplement or preventing the p-Tau – RIPK1 interaction using a RIPK1 derived competitive peptide alleviates neuronal necroptosis and brain atrophy in a Tau transgenic mouse model. Collectively, our findings uncover a previously unrecognized metabolism-driven necroptotic signaling cascade initiated by a p-Tau-RIPK1 hub, providing mechanical insight into how glucose hypometabolism synergizes with p-Tau to drive neurodegeneration.
