## Supplemental Table 1 for "Glucose hypometabolism and hyperphosphorylated Tau synergistically drive neuronal necroptosis"

### Sheet: Sheet1
	ID	Age at death [years]	Sex	Braak and Braak stage	Thal phase	CERAD	FDG PET
	1	85	Female	VI	5	B	yes
	2	77	Male	V	5	C	-
	3	64.9	Male	VI	≧2	C	yes
	4	56.9	Female	VI	5	C	yes
	5	79.3	Female	V	3	C	-
	6	74.8	Male	VI	≧2	C	-
	7	73.8	Female	VI	5	C	-
	8	81.3	Female	VI	5	C	-
	9	86	Male	V	4	C	-
	10	77.1	Male	V	4	C	-
